# Genome sequencing of the bacteriophage CL31 and interaction with the host strain *Corynebacterium glutamicum* ATCC 13032

**DOI:** 10.1101/2021.02.12.430922

**Authors:** Max Hünnefeld, Ulrike Viets, Vikas Sharma, Astrid Wirtz, Aël Hardy, Julia Frunzke

## Abstract

In this study, we provide a comprehensive analysis of the genomic features of the phage CL31 and the infection dynamics with the biotechnologically relevant host strain *Corynebacterium glutamicum* ATCC 13032. Genome sequencing and annotation of CL31 revealed a 45-kbp genome composed of 72 open reading frames, mimicking the GC content of its host strain (54.4 %). An ANI-based distance matrix showed the highest similarity of CL31 to the temperate corynephage Φ16. While the *C. glutamicum* ATCC 13032 wild type strain showed only mild propagation of CL31, a strain lacking the *cglIR-cglIIR-cglIM* restriction-modification system was efficiently infected by this phage. Interestingly, the prophage-free strain *C. glutamicum* MB001 featured an even accelerated amplification of CL31 compared to the Δ*resmod* strain suggesting a role of cryptic prophage elements in phage defense. Proteome analysis of purified phage particles and transcriptome analysis provide important insights into structural components of the phage and the response of *C. glutamicum* to CL31 infection. Isolation and sequencing of CL31-resistant strains revealed SNPs in genes involved in mycolic acid biosynthesis suggesting a role of this cell envelope component in phage adsorption. Altogether, these results provide an important basis for further investigation of phage-host interactions in this important biotechnological model organism.
