## Supplementary material for "Genome sequencing of the bacteriophage CL31 and interaction with the host strain *Corynebacterium glutamicum* ATCC 13032": Table S3

### Sheet: Tabelle1
Table S3: Basic features and annotation of the Corynephage CL31. Open reading frames (ORFs) in the phage genomes were identified using a combination of PHANOTATE v1.5.0, GeneMark.hmm_PROKARYOTIC v3.26 and the ORF prediction function of SnapGene software (Insightful Science). Functionally annotation was conducted using the automatic pipeline multiphate v1.0. The functional annotation was automatic…
ID	Start	Stop	Lenght (bp)	Strand	kDa	AA	Annotation (Phanotate + BLASTp + PhagesDB)	Phanotate	BLASTp	PhagesDB	Category	Sequence
clg01	63	1334	1272	-	46.78	423	Small Terminase Subunit (Endonuclease Domain)	annot1=(hmm search) jackhmmer hypothetical protein J1_63 [Lactobacillus phage J-1]; annot2=(hmm search) jackhmmer hypothetical protein PL1_59 [Lactobacillus phage PL-1]; annot3=(hmm search) jackhmmer small terminase subunit [Lactobacillus phage Lrm1]; annot4=(hmm search) jackhmmer HNH endonuclease domain protein [Lactobacillus phage LF1]; annot5=(hmm search) jackhmmer small terminase subunit [Lac…	hypothetical protein APT58_08285 [Corynebacterium glutamicum]	Polynucleotide Kinase / HNH Endonuclease	DNA replication, recombination, repair, and degradation	VEVSMALHIITGSQGCGKSAWVRHTAKPGDIVIGSDELTNALTGKTESTHHHDKTAKKISKAAREAAIQEAIKHRNQVDVWVLISNLTDSQAGQWRKYGARFIIIDPGYDTALQRCKANRPGYKHRLVDSWYSRRDQWPRGAEVIDPGVIEESSQEPEHMPATKHGGATIRVVTGPPASGKSTFVRTHRQPGDVTIDFDTLANELAGADPANHEHPQHIKLITKKARQAAIDEAVKQAGDHTVWIIHASPSERLLAHYKKLSATIDVVDPGKDIVMKRVKAERPSKLIPVAALWYSKQKPKPVKPLTNEQRGLGRDHRIQREKLIRQHRDGTPCWWCGMPMFKDKAKNWDSKALAADHTHARVAGGTKADRLLHFTCNSQRQDGRNDHLRPAVTGAPPG…
clg02	1445	1627	183	-	6.42	60	Amino Acid Permease			Hypothetical Protein	Amino acid transport and metabolism	LAHEVEHGVAPRRAGATPASPTTPQHLHNSARLVIRSAYSESKQTVGHGDHGRDRKCTGL
clg03	1734	1892	159	-	6.28	52	Hypothetical Protein			Hypothetical Protein	Unknown function	LRNQRWGALGRSLLVFWVTMFRCYCSWSAIIVRTPSYLSQMVIYSTRRHRIP
clg04	1941	2039	99	-	3.66	32	Hypothetical Protein			Hypothetical Protein	Unknown function	MNSINRPIEGRLVLTQQVMDILNLAIIPRIPK
clg05	2036	2710	675	-	24.97	224	Cro-like DNA-binding Protein	annot1=(hmm search) jackhmmer hypothetical protein SEA_KINBOTE_50 [Mycobacterium phage Kinbote]; annot2=(hmm search) jackhmmer Cro-like protein [Mycobacterium phage Evanesce]; annot3=(hmm search) jackhmmer DNA-binding protein [Mycobacterium phage OBUpride]; annot4=(hmm search) jackhmmer Cro-like protein [Mycobacterium phage HH92]; annot5=(hmm search) jackhmmer hypothetical protein CR3_203 [Cronob…	hypothetical protein [Corynebacterium glutamicum]	Cro / MerR-like HTH DNA-binding Protein	Signal transduction mechanisms	MRSRQSWKDLKKMIDQWALQAAAVDALDGFTELWTLKVGATHAPQRERIQQATPGPASPSGDNDLTLNLEMILLGSVVQDKQPDIPVGLHRLTARAMAVTPAQGMAVAKSGITCCELVKIYSYDMSEKFDRAEELHDLLTAQARYLNRFVSGQYQKIHGDDTKLSDDPFLDATSLQRAVKLRGQEVLPETVRQWAMRGHVAISRSMTGKRTYRLADVMARIEAA
clg06	2667	4055	1389	-	52.61	462	DNA Helicase	annot1=(hmm search) jackhmmer ORF009 [Staphylococcus phage 3A]; annot2=(hmm search) jackhmmer ORF008 [Staphylococcus phage 47]; annot3=(hmm search) jackhmmer putative helicase [Staphylococcus phage Ipla35]; annot4=(hmm search) jackhmmer ORF006 [Staphylococcus phage 42E]; annot5=(hmm search) jackhmmer DNA helicase [Enterococcus phage phiFL4A]	DEAD/DEAH box helicase [Corynebacterium glutamicum]	DNA Helicase	DNA replication, recombination, repair, and degradation	MQSKTRDHFTPRSYQRYAIDYMQENPEIALMLDMGLGKTVITLTALKNQMFNTFTVVRPLIVAPLKVARDTWPEELDKWEHLEGLRMAVMVGTPKQRMKALHSDADIWVINVQNLHWLVELIGAENWPFDTLILDELSGYKNHQSQRFKDVQRVRSKITRIAGLTGTPTSNGLMDLWAQYKLIDRGTRLGQRIGQFRERYFTPGKRNGHIVYEWKIKSWAEDAIHRQIADITISMEAKDHLEMPPLTVVDRKVKLSTRALATYKDLKKDMVAELEDDLVVADSAAVLSGKLQQLASGAIYVDDEHNWLHIHDAKLEALDDVIEEANGHTVLVAFWFKHELERLQARYPSGRLLDTSDDMADWKAGKIQLGFIHPASAGHGLNLQSGGHIMVWLTTPWSL…
clg07	4036	4356	321	-	12.15	106	VRR-NUC domain containing protein	annot1=(hmm search) jackhmmer VRR-NUC domain containing protein [Cellulophaga phage phi18:2]; annot2=(hmm search) jackhmmer VRR-NUC domain containing protein [Cellulophaga phage phi18:1]; annot3=(hmm search) jackhmmer VRR-NUC domain containing protein [Cellulophaga phage phi12:3]; annot4=(hmm search) jackhmmer VRR-NUC domain containing protein [Cellulophaga phage phi12:1]; annot5=(hmm search) jac…	VRR-NUC domain-containing protein [Corynebacterium glutamicum]	Nuclease / Holliday Junction resolvase	DNA replication, recombination, repair, and degradation	LSACPEWYENGAKMLERTIERRLFESTKKRGGIAYKFITTNRAGIPDRMVCLPRGKIAFIEIKAPGKKPRPLQQVRHNELEALGQKVFVIDNMNHIEEVLNAIQNT
clg08	4441	4545	105	-	3.37	34	Hypothetical Protein			Hypothetical Protein	Unknown function	LSRLVPLVPPACPGPKQALASGNVSNGTSGTRNN
clg09	4591	7143	2553	-	95.95	850	Virulence-associated Protein E	annot1=(hmm search) jackhmmer ORF002 [Staphylococcus phage 47]; annot2=(hmm search) jackhmmer virulence-associated protein E [Staphylococcus phage StauST398-2]; annot3=(hmm search) jackhmmer virulence associated protein E [Staphylococcus phage LH1]; annot4=(hmm search) jackhmmer VirE family protein [Staphylococcus phage vB_SauS_phi2]; annot5=(hmm search) jackhmmer virulence-associated protein E […	hypothetical protein [Corynebacterium glutamicum]	DNA primase	DNA replication, recombination, repair, and degradation	MSKNRELKIATAHSKTSAHWTNTYTTIQEMTEKAYDPIVVNLTNAEYSALPKGEKDRKKDVGGFVGGHLKGGLRRKGHVLARSFITLDIDNLPADTDLPAHLTDMPFAWLAHTTMSHTPSNQRWRLWIWITRDIHPDEYGAISRRLAQDINPGLAWLDQTTYEPERLMYAPSTLSDSDYQVHISTGKPHINPDEYLQRFDNWREITTWPGITPEDIRRHHYTGEKVQDPREKAGFIGAFNRAHSIEHAITTFLPEVYKPGTVKNRWTYTGGTSANGLIIYDGGLHAYSQHATDPASEQMVNAFDLVRIHKFGHLDTETQPNTPINRMPSTVAMTDLARNDHATKLENAAETANTLKQHFTPIPPETTETAPAAQALTVLETKKGETPDDHNPDQTPATQ…
clg10	7236	7577	342	-	13.19	113	HNH Endonuclease	annot1=(hmm search) jackhmmer gp32 [Mycobacterium phage Mozy]; annot2=(hmm search) jackhmmer HNH endonuclease [Mycobacterium phage Wanda]; annot3=(hmm search) jackhmmer HNH endonuclease [Mycobacterium phage Minerva]; annot4=(hmm search) jackhmmer 9 gene product [Mycobacterium phage DD5]; annot5=(hmm search) jackhmmer gp8 [Mycobacterium phage Solon]	NUMOD4 motif-containing HNH endonuclease [Corynebacterium glutamicum]	HNH Endonuclease	DNA replication, recombination, repair, and degradation	MKEREGLCTSLPRPRLKSGDQKNNHLTNLRWGSRRENSVDRTRHGTHRNTIKTHCRRGHKLEATNLILAHLKRGRRGRLACDRTLKHAKYHGITSEFLIQNLADQKYNLIMGE
clg11	7758	8444	687	-	24.54	228	Hypothetical Protein	annot1=(hmm search) jackhmmer hypothetical protein EMERY_79 [Brevibacillus phage Emery]; annot2=(hmm search) jackhmmer hypothetical protein [Staphylococcus phage phi7401PVL]; annot3=(hmm search) jackhmmer ORF019 [Staphylococcus phage 3A]; annot4=(hmm search) jackhmmer ORF022 [Staphylococcus phage 47]; annot5=(hmm search) jackhmmer hypothetical protein P2559Y_0027 [Croceibacter phage P2559Y]	hypothetical protein HWC36_gp43 [Corynebacterium phage StAB]	Hypothetical Protein	Unknown function	MIHRHPNPQPPRTPQGGFTHSPRKDTATMALKPNQIVIEKARLSYANIFTPRAMNEGDEPKYSASLIISKTHPQVAAIQNAIQNALEQGADKFGGKIPQTGQLRNPLRDGDTERVAEEYANNFFINASTKRQPAVIDQAMNKVLDPDEVYSGCYANVLITFFAYNRNGNKGVSASLDMLQKHSDGERLGGGRPAVEDVFSAIGGQASTAPQGGFGQPAAGATTPNLGF
clg12	8467	8601	135	-	5.04	44	Hypothetical Protein			Hypothetical Protein	Unknown function	MTIFNDVELVRAELSDTAGYMDLTYRVPTDGLTYSNTIPTDHRF
clg13	8598	10343	1746	-	63.18	581	Exonuclease	annot1=(hmm search) jackhmmer hypothetical protein EP23p40 [Shigella phage EP23]; annot2=(hmm search) jackhmmer hypothetical protein EK99P-1_0045 [Escherichia phage EK99P-1]; annot3=(hmm search) jackhmmer hypothetical protein JL1_21 [Escherichia virus JL1]; annot4=(hmm search) jackhmmer gp43 [Sodalis phage SO1]; annot5=(hmm search) jackhmmer hypothetical protein EpYD_59 [Escherichia phage YD-2008…	DUF2800 domain-containing protein [Corynebacterium glutamicum]	RecB-like exonuclease / helicase	DNA replication, recombination, repair, and degradation	MENYLPHLTQPDGFTPTDREMIQQNIAIHNLTHVRTKTGETFGIRVPLNEKSIPLNDASTLKTRVNYPSVESFGIIEDNASEDSPLIKAVRDLHDQGVTMSVDLAPGIQRDGTTAGEHIKQAVDTVQGNADGNPVNDQGETFGKHLDKVIHKEASPGEWQPAPSGPPVLPVDIEGAGEQEAPADNIIKHEDRAHAILSASGASRWLACPPSALLEAALPDSTSDAAAEGTAAHELAEHKLRVLMGMPSTRPESHWHDEDMESHTDDYADCCMAELAETKKKSPAAFLSIEERLDFSHIVPAGFGTGDTVIVGDDTMTIIDLKYGKGVKVDAVENPQMKLYALGALNMYGFIYNIQKVRMIIFQPRLNNISVWETTVEDLLEWAEDVVKPTANLAIKGEG…
clg14	10453	10626	174	-	6.52	57	Hypothetical Protein		hypothetical protein FGG65_gp32 [Corynebacterium phage phi673]	Hypothetical Protein	Unknown function	VIILEPLLNLYISLIFGTTSIIEALTGLYPREQSVYVQQLQDLLDIAEFAPYLLKRL
clg15	10623	11054	432	-	14.8	143	Phage recombination protein Bet	annot1=(hmm search) jackhmmer hypothetical protein EMERY_76 [Brevibacillus phage Emery]; annot2=(hmm search) jackhmmer hypothetical protein TPA2_gp17 [Tsukamurella phage TPA2]; annot3=(hmm search) jackhmmer phage recombination protein Bet [Cyanophage PSS2]; annot4=(hmm search) jackhmmer hypothetical protein SHANETTE_148 [Bacillus phage Shanette]; annot5=(hmm search) jackhmmer gp25 [Streptomyces p…	hypothetical protein [Corynebacterium glutamicum]	RecT-like ssDNA binding Protein	DNA replication, recombination, repair, and degradation	MSWISKSLTLDLLAITIDGLNKVFDRISAEPDAAPGVSPWPTDAPAAPAPVEAPPAAAPQPTPAPSTPAAPQPEPDLDPAPEPAPDLLPEAQTALRTIAQTQGTDWIRETLFPHFGTTTLNDIPAEKLPELIAMAKAQAGAAA
clg16	11069	11236	168	-	6.01	55	Hypothetical Protein			Hypothetical Protein	Unknown function	LDSDFTLDLLKKFVTGRTLRPRQLTELAHTGYITTHPDGTHTITTEGTAALANLS
clg17	11242	11343	102	-	3.76	33	Hypothetical Protein	annot1=(hmm search) jackhmmer hypothetical protein PBI_CATDAWG_102 [Mycobacterium phage Catdawg]		Hypothetical Protein	Unknown function	MKYFSHDQLTHRGVDTDTAIELTAITLNNIPED
clg18	11324	11467	144	-	5.47	47	Hypothetical Protein			Hypothetical Protein	Unknown function	MLHSHRSERNDDLHDFLIPVIVFLLPKILALIGVALLIFTFYEVLFS
clg19	11483	11734	252	-	9.43	83	Hypothetical Protein		hypothetical protein SEA_ANON_87 [Gordonia phage Anon]	Hypothetical Protein	Unknown function	MTTDSIIRATTEAQHLSFGNIGDIVEFTFRDEYHILTTVIGEIRTLYANADFVGLGICPHDKDIYDMKEFPELPPETTITFLD
clg20	11731	11907	177	-	6.52	58	Hypothetical Protein	annot1=(hmm search) jackhmmer hypothetical protein PBI_DUMBO_118 [Mycobacterium phage Dumbo]; annot2=(hmm search) jackhmmer phage P4 alpha zn-binding domain-containing protein [Rhodobacter phage RcapNL]	hypothetical protein [Corynebacterium callunae]	Hypothetical Protein	Unknown function	MTDHRESNQTPRHLTGVIDVDGALYRIHRTPVQLTRHPSGRTILTVDSSKIIKIGSLQ
clg21	11900	12076	177	-	6.66	58	Hypothetical Protein			Hypothetical Protein	Unknown function	LSSFSLQVSACWHTSCMKRKRNSKRRKAMSMLSILRSVCTSLLSMFATCLCDWTKNND
clg22	12098	12421	324	-	12.42	107	Terminase		hypothetical protein [Corynebacterium glutamicum]	Terminase	DNA replication, recombination, repair, and degradation	MSLTRADRKIHHAIKMMIAQHGTDMSPATRAALDNVLDVLDPPRVGLKPLDKSVFIRISTDLRKGLAWRGWTFKDRALMVEMCRQSDHMERRRIARQQDLNRIGQQQ
clg23	12418	12792	375	-	13.63	124	MerR-like HTH DNA binding Protein	annot1=(hmm search) jackhmmer MerR-like HTH DNA binding protein [Arthrobacter phage Jessica]; annot2=(hmm search) jackhmmer MerR-like HTH DNA binding protein [Arthrobacter phage Decurro]; annot3=(hmm search) jackhmmer MerR-like HTH DNA binding protein [Arthrobacter phage Sandman]; annot4=(hmm search) jackhmmer helix-turn-helix DNA binding protein [Arthrobacter phage TymAbreu]; annot5=(hmm search)…	helix-turn-helix domain-containing protein [Corynebacterium glutamicum]	MerR-like HTH DNA binding Protein	Signal transduction mechanisms	MTTPKTYSAAETAAVLGIAKSTLIKHADAGTLYPPIRHIRAGGSIRFSKTDVDKRNRGQRSMTTLTAHDLYLATRFAGLDLNLDNQRIAFRQATTRTHRAGTLLMGALFGTFIATTLLWKELIP
clg24	12815	13282	468	-	16.51	155	Hydrolase			Hydrolase	Amino acid transport and metabolism	LPAGVSAPPTHKRCPPPLDQVTGSRFQERKSPLTLPSTPYSTSSNPSGKQQTRTSTPSSPPQASTTTTSKTPRSTKPSLAKKPSPRSQKQSKTGGRHNQWSLNDGHAQNSINYSRTGTPQSTSKTSNTQSAWCTSEHTASSSKTTTTNPSKCPCE
clg25	13455	13592	138	-	5.31	45	Hypothetical Protein			Hypothetical Protein	Unknown function	VNAWTSYLRTEQSKTFRGWSTTRWRAGQWSPASNPPERRNGPVRH
clg26	13647	13898	252	-	9.02	83	Xre-family repressor / Cro-like protein	annot1=(homology) blastp YP_009848255.1 Cro protein [Rhodococcus phage Sleepyhead]; annot2=(hmm search) jackhmmer HTH binding protein [Mycobacterium phage Gaia]; annot3=(hmm search) jackhmmer transcriptional regulator, XRE family [Thermoanaerobacterium phage THSA-485A]; annot4=(hmm search) jackhmmer gp39 [Mycobacterium phage bron]; annot5=(hmm search) jackhmmer gp38 [Mycobacterium phage JoeDirt];…	XRE family transcriptional regulator [Corynebacterium stationis]	HTH DNA-binding Protein / Cro-like Protein	Signal transduction mechanisms	LKGGEEMKHFLISLDEVERVKRLNNIRSTVDLARRTGIARSTWARALSTRKPTTDVLDALANLGAKPSQVLTGEDLSELAAAA
clg27	14070	14162	93	-	3.31	30	Hypothetical Protein	annot1=(homology) blastp YP_002117667.1 p109 [Rhizobium phage 16-3]; annot2=(homology) blastp fig|10704.2.peg.109 [Phage protein] [ACLAME_Phage_proteins_with_unknown_functions Phage_cyanophage Phage_experimental] [10704.2] [Siphoviridae Rhizobium phage 16-3]		Hypothetical Protein	Unknown function	VQGGLYKTSFRWSVGRPDTVVSSAPLLFTH
clg28	14171	14377	207	-	7.2	68	VRR-NUC domain containing protein		VRR-NUC domain-containing protein [Corynebacterium glutamicum]	Nuclease	Unknown function	VSTNRAGLPDRLVCLPGGHAARLGRPAPGRQAPMAHRRRSTRRANGCSGAPGSIPDGSVWERSGQRYP
clg29	14390	14578	189	+	6.96	62	Hypothetical Protein			Hypothetical Protein	Unknown function	VSAAFFFACSNSCFSIVRSNIFAPFSYRPGQDRKKPIEVSRLGAVLVFCDMYSPLIPCFELI
clg30	14617	15537	921	+	33.95	306	Antirepressor Protein	annot1=(hmm search) jackhmmer hypothetical protein [Escherichia phage PA52]; annot2=(hmm search) jackhmmer putative antirepressor protein Ant [Enterobacteria phage 933W]; annot3=(hmm search) jackhmmer similar to antirepressor of bacteriophage P22 [Enterobacteria phage VT2-Sakai]; annot4=(hmm search) jackhmmer Ant protein [Escherichia phage Stx2 II]; annot5=(hmm search) jackhmmer putative antirepr…	phage antirepressor N-terminal domain-containing protein [Corynebacterium glutamicum]	Antirepressor	Signal transduction mechanisms	MGLAGLTPGTSSWDKRDKPGQALVCGTSCPGACPALSPSREFSNKGFFVEGSLPSVGADSLAHAGEFTFHDEDSGEFLCAGEVWVSPNHICMALDIDWKSQHRKLSSKPWAVMVKLTMTAADGKNYQTTMIDRKTLGMWLATIDARRIKSDYARSILEAYQVEATAALDSYFHEGAAINPRAGLDAETLIEKFHLPRNYGEALRELADTTEKVEELTVENTALKGGDGIRVKDFIKTYFTAPNERAIFEWFYFNGYLIDGRLQDDDGRALRGSGGGPKLRWDHMHPTYIGRLYVWFAGKIRGFSRV
clg31	15608	15724	117	+	4.56	38	Peptidase	annot1=(homology) blastp VOG0065|ref|YP_009222303.1| hypothetical protein LfeInf_065 [Lactobacillus phage LfeInf]; annot2=(hmm search) jackhmmer peptidase [Synechococcus phage ACG-2014h]		Hypothetical Protein	Amino acid transport and metabolism	MVPRPDCPADHGRVYERSQRCRVYRFYPGRTSCFRPLS
clg32	15829	16248	420	+	15.37	139	DNA packaging protein / Small Terminase Subunit (HTH-domain)	annot1=(hmm search) jackhmmer hypothetical protein [Bacillus phage PM1]; annot2=(hmm search) jackhmmer DNA packaging protein [Enterobacteria phage DE3]; annot3=(hmm search) jackhmmer DNA packaging protein [Escherichia virus Lambda]; annot4=(hmm search) jackhmmer terminase small subunit nu1 [Enterobacteria phage HK629]; annot5=(hmm search) jackhmmer terminase small subunit nu1 [Enterobacteria phag…	helix-turn-helix domain-containing protein [Acidisphaera rubrifaciens]	HTH DNA-binding Protein / Excisionase	DNA replication, recombination, repair, and degradation	MKDLLSTNEAAEHLGVTDTTMRRWRSQGVGPAFTKIGAFAAYTVADLDAWVKDGRKVTANQGLPEKIAPAVEQFSWAIDADTTKDYARATALLITAFTHMYDAVREAHPAIPSLWESIEPKEEPTSAYADPDYKSIYDL
clg33	16406	18268	1863	+	69.02	620	Bi-functional DNA-Primase / -Polymerase	annot1=(hmm search) jackhmmer hypothetical protein [Erwinia phage PhiEaH1]	bifunctional DNA primase/polymerase [Corynebacterium halotolerans]	Bi-functional DNA-Primase / -Polymerase	DNA replication, recombination, repair, and degradation	MTISDTTVHSSDNELREEIENRAKFNEYFMMDTDLLKVFWEDGFNCTLKRLKDGTVHAVKLGTHELVATVSPKGSVVEFKETTSIPKRNDPKKKTTFWAPTDADMVEDLDMAAVCAQVFNKPDINAYIKRFNKDVEDRRKLERIAIEASLRLKKTDRKKPSTKVNKNAFQDAISSPLWQTRPWLSELNNISISARLNPYALLITVLGHVCLRVRPEIIMADPSDVSLNLFIMLLGKPGAGKGMTSKLAKKLVKFEGRENGAVDYIVHDYTDTQARNYPELVEETGWSGQGMARTFTWMRRAEQPDAWTPPHALFTESEVRNLTANASTRSSSQIPVMNKAFMGEMLGSANAEKANRYRVPAHTYRMAAIIEAQPDAVGALFDEHGGDDTGFTARLLVAS…
clg34	18449	18598	150	+	6	49	Hypothetical Protein			Hypothetical Protein	Unknown function	VVKQKSLFPQVRQRVVRVVRVVRLLAFSYMVWCVRLRGVEQKFIYIYKL
clg35	18622	18720	99	+	3.66	32	Hypothetical Protein	annot1=(hmm search) jackhmmer hypothetical protein Ea92_07 [Erwinia phage Ea9-2]		Hypothetical Protein	Unknown function	MCKALKCLPHVPHVPHVGLCRGNDVWCFTTRH
clg36	18830	18961	132	+	4.75	43	Hypothetical Protein			Hypothetical Protein	Unknown function	MYHTSLISYWQRRGAWTLKKANALVRPSLTCSLIQGQGAGSHG
clg37	18954	19058	105	+	3.92	34	Hypothetical Protein	annot1=(homology) blastp fig|538979.2.peg.50 [Phage protein] [ACLAME_Phage_proteins_with_unknown_functions Phage_cyanophage Phage_experimental] [538979.2] [Viruses Xanthomonas phage phiL7 Viruses.]		Hypothetical Protein	Unknown function	MVDTGVQSWGKLRTHVRFMCVCVQSRGDLRTLEL
clg38	19133	19450	318	+	11.81	105	Hypothetical Protein	annot1=(hmm search) jackhmmer hypothetical protein P106B_46 [Rhizobium phage vB_RglS_P106B]		Hypothetical Protein	Unknown function	VYRVWTPHTEWNKVRVRCARERSRRDNKKSRAKRRDTDQPRPSSTQQGYNASMEASKPTCSSTSTVLLTTVALQTSSRVTTHPKPGNVSMPGHCRPATCSCEVLT
clg39	19434	19646	213	+	7.83	70	Hypothetical Protein			Hypothetical Protein	Unknown function	VKFSRSSLISSSLCCCSVIWASALSLDAFCLVCMWTPQNKPNTRSITFKHKNSPPCTRRLTGCKKGNFRL
clg40	19691	19819	129	+	4.75	42	Hypothetical Protein			Hypothetical Protein	Unknown function	MDSIKKHAAKERETKRNRRIGKPPAKASSRGLSPTLYQKDTP
clg41	19816	20289	474	+	16.9	157	Hypothetical Protein	annot1=(hmm search) jackhmmer gp43 [Mycobacterium phage macncheese]	hypothetical protein FGG66_gp34 [Corynebacterium phage phi674]	Hypothetical Protein	Unknown function	MTLSIITITERRGVGHPPLTLPHGAVCRKPGSASTMHVGRVKVTHIGANSGNISGHTPGGRGTRTRAAIDHLINVLDLAEGIEAGSSITLNINTGAEKNEPELHHMDNLTQTDGVAVKPYSDVQVALWGIQHALMLDHEDVNARFLRELHTYKLDIS
clg42	20332	20439	108	+	4.2	35	Hypothetical Protein			Hypothetical Protein	Unknown function	LHNHIYVCTVLGRARENITRCSQPQQLTREFEHVF
clg43	20429	20518	90	+	3.23	29	Hypothetical Protein			Hypothetical Protein	Unknown function	MFSENIISDIAAEIIETAAYHTEDIGHEN
clg44	20508	20897	390	+	15.38	129	HNH Endonuclease	annot1=(homology) blastp YP_009639765.1 putative HNH endonuclease [Corynebacterium phage phi674]; annot2=(homology) blastp YP_009639712.1 putative HNH endonuclease [Corynebacterium phage phi673]; annot3=(homology) blastp fig|28358.2.peg.28 [Phage protein] [ACLAME_Phage_proteins_with_unknown_functions Phage_cyanophage Phage_experimental] [28358.2] [Siphoviridae Corynebacterium phage BFK20]; annot4…	putative HNH endonuclease [Corynebacterium phage phi674]	HNH Endonuclease	DNA replication, recombination, repair, and degradation	MKTKTCFKCGESKLTTQFHSDRSRKDGFNPMCKQCVHEYQQSRREHTRALARARYRANREAEQERTQENYDLNQSVTAKRAVRHRKPWTDEEDDFIRSDHGLTAYQLATRLGRTYAAIHARLYRKEVDK
clg45	20894	21073	180	+	6.42	59	Hypothetical Protein	annot1=(homology) blastp YP_009639711.1 hypothetical protein phi673_gp32 [Corynebacterium phage phi673]; annot2=(homology) blastp YP_009639764.1 hypothetical protein phi674_gp29 [Corynebacterium phage phi674]	hypothetical protein FGG66_gp29 [Corynebacterium phage phi674]	Hypothetical Protein	Unknown function	MIIVEFMLTAYAHIVLGTTGFIESITGLYPAQQLDLVQQHYGLPSSYGVMDTILAVISS
clg46	21070	21369	300	+	11.01	99	Put. Tail Protein	annot1=(hmm search) jackhmmer putative tail protein [Salmonella phage FSL SP-031]; annot2=(hmm search) jackhmmer putative tail protein [Salmonella phage SETP7]; annot3=(hmm search) jackhmmer putative major tail protein [Salmonella phage vB_SenS-Ent2]; annot4=(hmm search) jackhmmer putative major tail protein [Salmonella phage vB_SenS-Ent3]; annot5=(hmm search) jackhmmer putative tail protein [Ent…	hypothetical protein FGG65_gp31 [Corynebacterium phage phi673]	Hypothetical Protein	Phage Structure	MNCTCRHMLRGRSHALQMDGDFVTVTRHTGNIQVVTSQGLEMDLYLEHDFVDGITTVLWVCGDGVSSKVYSDGVVVESSHQVITDLSAQIQQLHKESDQ
clg47	21366	21728	363	+	12.92	120	dUTPase	annot1=(homology) blastp YP_009639760.1 hypothetical protein phi674_gp25 [Corynebacterium phage phi674]; annot2=(homology) blastp YP_009639707.1 hypothetical protein phi673_gp28 [Corynebacterium phage phi673]; annot3=(hmm search) jackhmmer dUTPase [Brevibacillus phage Abouo]; annot4=(hmm search) jackhmmer CMP N-glycosidase [Arthrobacter phage Galaxy]; annot5=(hmm search) jackhmmer dUTPase [Brevib…	hypothetical protein FGG66_gp25 [Corynebacterium phage phi674]	Hypothetical Protein	DNA replication, recombination, repair, and degradation	MSKYLTLPTYQDGLNKAMLAMALDVIAETQHPTLVAEQAAAAVLNEIKMPDGVALSAQGHKGKVILNCIHTDGDAKGYTVPAWVCMSETGRVARPLMDTLMECVHSICDMSEALLHRGAR
clg48	21725	21859	135	+	4.52	44	Hypothetical Protein	annot1=(homology) blastp YP_009639705.1 hypothetical protein phi673_gp26 [Corynebacterium phage phi673]; annot2=(homology) blastp YP_009639759.1 hypothetical protein phi674_gp24 [Corynebacterium phage phi674]; annot3=(hmm search) jackhmmer gp29 [Mycobacterium phage Backyardigan]; annot4=(hmm search) jackhmmer gp29 [Mycobacterium phage Wile]	hypothetical protein FGG65_gp26 [Corynebacterium phage phi673]	Hypothetical Protein	Unknown function	MIEYTGAGLMTLICLIIVIGVGTLLYQSSASHPDAGIDPNSPGK
clg49	21899	22414	516	-	19.52	171	Exonuclease	annot1=(hmm search) jackhmmer putative SbcC-type recombination nuclease [Bacillus phage JL]; annot2=(hmm search) jackhmmer exonuclease [Bacillus phage Shanette]; annot3=(hmm search) jackhmmer unnamed protein product [Gordonia phage GTE5]; annot4=(hmm search) jackhmmer putative exonuclease [Bacillus phage CP-51]	hypothetical protein phi16_gp024 [Corynebacterium phage phi16]	Hypothetical Protein	DNA replication, recombination, repair, and degradation	VMQAHTVQPVPGTVEIDMQPTDSGVSPWILLVVLPLAIAAVKVWEKWVPSKTDHITAVSTTYKDQVTVLSTQLQAVATEQASDKLRLAELERNQSLIERRSDRRERIAHKALDRVEDHRDYLNLRIATRDMHDPAGELTPWVPDPPPHLLDTEWTQRYRSELQSLDDPDDD
clg50	22411	22653	243	-	8.31	80	Holin	annot1=(hmm search) jackhmmer gp32 [Mycobacterium phage Mutaforma13]; annot2=(hmm search) jackhmmer gp32 [Mycobacterium phage ShiLan]; annot3=(hmm search) jackhmmer hypothetical protein PBI_TWEETY_32 [Mycobacterium phage Tweety]; annot4=(hmm search) jackhmmer gp35 [Mycobacterium phage Ramsey]; annot5=(hmm search) jackhmmer gp31 [Mycobacterium virus Ardmore]	holin [Corynebacterium glutamicum]	Holin	Lysis	MLNKSFWSDLVERAIKTFAQTLLAVLAVGVPIWEMDWVSALGLAAGTTVLSVLTSIASAGAGNHGTASLMSVPGRHRAGE
clg51	22643	23407	765	-	28.45	254	Lysin	annot1=(hmm search) jackhmmer lysin [Lactococcus virus ASCC465]; annot2=(hmm search) jackhmmer lysin [Lactococcus phage ASCC473]; annot3=(hmm search) jackhmmer lysin [Lactococcus virus ASCC281]; annot4=(hmm search) jackhmmer lysin [Lactococcus phage ASCC284]; annot5=(hmm search) jackhmmer lysin [Lactococcus phage ASCC310]	N-acetylmuramoyl-L-alanine amidase [Corynebacterium glutamicum]	Lysin	Lysis	MLDYYEVLPDKIHLLKQHFTPGRGGAKPEYITRHHLAMIGEVEDVVDRVWNSRQASAHYVVGPKGRVGQAVYDGNTAWSNANLYSNQRSISIEHSNSGGAAADWPISQETLISGARLAASLCLFYKLGRPVFGKNIRDHREFGQTSCPHHLANGGKYHKLWMDEAQRFYDVLAARKVTPTGVLITPEDKKNEETMMSDFDTKTHASDGTEHTYGDLMRYTDGRVYVMETETLPRLEAKLDKLTALLEKGAADAQ
clg52	23400	23498	99	-	3.66	32	Hypothetical Protein			Hypothetical Protein	Unknown function	LGVTSKTSLINSNTTPYRLVRGFVMQERRKHA
clg53	23514	23603	90	-	3.24	29	Hypothetical Protein			Hypothetical Protein	Unknown function	VVHHHVRPIIPLGCMPQPGRMLPGFVHDT
clg54	23615	24025	411	-	15.09	136	Tail Fiber Protein	annot1=(hmm search) jackhmmer hypothetical protein [Streptomyces phage phiSAJS1]; annot2=(hmm search) jackhmmer putative tail-fiber protein [Aeromonas phage vB_AsaM-56]	hypothetical protein HWC47_gp20 [Corynebacterium phage Adelaide]	Hypothetical Protein	Phage Structure	MDGRSQGLEHLTVQELAEMEALITRERQRRELADRELAEANALSAAYHRQVQAETHNGVPIWVEPQLPMMGYFSGAVVWHAGEGWQNDQPGVNLTEPGAEGHTWTSWADAGTWVGDNPPWAEGVPIEEVEVPVPLE
clg55	24001	27282	3282	-	118.71	1093	Minor Tail Protein / Capsid Maturation Protease	annot1=(hmm search) jackhmmer gp8 [Mycobacterium phage Larva]; annot2=(hmm search) jackhmmer capsid maturation protease [Mycobacterium phage Kratio]; annot3=(hmm search) jackhmmer capsid maturation protein [Mycobacterium phage Cambiare]; annot4=(hmm search) jackhmmer putative minor tail protein [Streptococcus phage PH15]; annot5=(hmm search) jackhmmer hypothetical protein DT5712_000053 [Enterobac…	hypothetical protein [Corynebacterium glutamicum]	Minor Tail Protein	Phage Structure	MVTRSIPPLLADGGDMTVMRFVASHAFGKLSVTRPEGVEVEESDFDQAYSYKLRDGEVPPFGRRFIRADLDIDAENVTSTVEEVLDDVTNRTAGEALFQRDFSRSALGRLELGVDVNVGDLVPVRRWGRILENQLVTAADDISTPDDPFGVRIHVGGQLIREPAPLASKNRDIAREIAQERKERLAQVKAVDQKASEAKSSAENAKGIADSAQSSAENAKGIADSAKSSAENAKGIADSAKSSAENAKGIADSAKSSAENAKGIADSAKSSAENAKGIADSAKSSAENAKGIADSAKSSAENAKGIADSAQSTADAAKAESSAVKQAVVTQSERVDRYIEDTDAKIAAIGDVDAKIADTAAELLQDVEEAQADAKQALDALPDINSGIADLSTKAQKGI…
clg56	27283	28155	873	-	32	290	Minor Tail Protein	annot1=(hmm search) jackhmmer gp17 [Mycobacterium phage Che9c]; annot2=(hmm search) jackhmmer gp17 [Mycobacterium phage RockyHorror]; annot3=(hmm search) jackhmmer minor tail protein [Mycobacterium phage Bobi]; annot4=(hmm search) jackhmmer gp16 [Mycobacterium phage Llij]; annot5=(hmm search) jackhmmer gp16 [Mycobacterium phage PMC]	hypothetical protein [Corynebacterium glutamicum]	Minor Tail Protein	Phage Structure	MEWSEWRRHIDQVVEDEDRWIGLCDGWGKPIMRMPPHLNLSAPESRFAAGTLDLTVQTLMDGVVSPVVDHMVAEGLGIFDETGALVVKGNIVDMVAVVTRGFKRGYVTSYPVAQGGDLAPTSLKINGTDLLDLLQMWVCPSVPQSWVPNQEIWLGDVVEYEIPRELATMDFATVADGFTMSGPAEATIKTLIQDSFDSVNHQNGWSATPHLVVDMTSTGNESPHVNIRVQDQMISETVFPIAQMAGVNIRVELWWPGDDPVLVRTPDRQSTVLTSWDRAIGVVKIEQIGG
clg57	28161	28958	798	-	29.09	265	Hypothetical Protein	annot1=(hmm search) jackhmmer hypothetical protein JD18_151 [Klebsiella phage JD18]; annot2=(hmm search) jackhmmer hypothetical protein SShM2_062 [Synechococcus phage S-ShM2]	hypothetical protein [Corynebacterium glutamicum]	Hypothetical Protein	Unknown function	MSYTFKFVSPEGREWRLMDPNPNGVFINEGTLANQFTGALKETPSTFVGVPGQLVSSADSQFLPITGTLQCTVSKEFCDDSVEKVWREFREDWESTSPEKPGSFVLNREGGLGELTLPVRLSGGALPGVGSNPAELDEIPVAVSVVADQGQWLFRDYGTGIVTVTNSGNGFIRPKIRWFGAGGVVELPSGATFTLPPVSEPRTVSLNYTRFFEVLDDDGVLDDALWRELRGAVIGEGVPQKESRTYTLPENAMLLWDLAFLNPWR
clg58	28969	35799	6831	-	243.43	2276	Tape Measure Protein	annot1=(hmm search) jackhmmer tape measure protein [Tsukamurella phage TPA2]; annot2=(hmm search) jackhmmer tape measure protein [Gordonia phage GordTnk2]; annot3=(hmm search) jackhmmer tape measure protein [Gordonia phage Gmala1]; annot4=(hmm search) jackhmmer putative tape measure protein [Gordonia phage GMA7]; annot5=(hmm search) jackhmmer tape measure protein [Gordonia phage GordDuk1]	hypothetical protein KbCgl_17680 [Corynebacterium glutamicum]	Tape Measure Protein	Phage Structure	MSVVGFASIPVIPSLDGITKDIERQLSGPLSAAAKKAGGEFESILANSAEQAAKKVEAARKREVAAAARVEDAERKILSAKDDVEAATKRATTAEKQLNVVRGQQNLKVEDAERKLESLRSSGTATADQLKRAEDDLRIARQKADVAIEKQEAAVEAARRKVDTQTQKVETAETGLKDARLKAADATDNVVAAEKRLQDEQGKAEKSTVSLRDRLKEAGDEAYNTGGLFDGLVGKIGGVAALAAGALGVTGGMSFLSDAISQGRELDTVMGSLQAVSQSTEVQMAAVSERARDLGADETLASTSAASATEAMLSLAQGGMSVSDAMEAAKGSIQLAGAAQIDAGQAASIQISQLNSFGLAADQATRVADVLANASNNSATSVVELGEALKMASPTASTL…
clg59	35845	36171	327	-	12.85	108	Tail Assembly Chaperone		hypothetical protein KbCgl_17690 [Corynebacterium glutamicum]	Tail Assembly Chaperone	Phage Structure	VELDFADLGFDLRDWWRPGGGASRMTTRRVFLLVDGLPKSTSRFWCAVLDIDPLSEDQWLLSDIYAATAGKVHQIRTRRADREQRQRIAEKKARIQRREKRRNRYRNL
clg60	36207	36617	411	-	14.54	136	Tail Assembly Chaperone		hypothetical protein YH66_11800 [[Brevibacterium] flavum]	Tail Assembly Chaperone	Phage Structure	LPGCSGFSLKGITTMAPKSIDKTEVVRKTDGQLAAEEAKMNADAASAAEREALEIDTVTFAVDINGTEIEFETPADILDCSDEVLEHFDNNKQYAAFMAIIGPEQKAKMRAAGSTGRIVMEKVIPAWNEAMGMGEG
clg61	36701	37399	699	-	25.05	232	Major Tail Protein		MULTISPECIES: hypothetical protein [Corynebacterium]	Major Tail Protein	Phage Structure	VMALTRNPAWIADLEDRETFISFAEDPKIGLGGLFGDGWHTVGIETDDSTAALSRELTESTTVGSGYGVVSRSFKPGALSSTVDALEENPVVDYIEWPDTARSADGKVLGRRHSAKAARAHVARVTVRNDGIVRIQVTRVKAFLVINERPRGDAAAGKTINITYIPDSDKFVFEDRFFKISGGKTVEFTPQRFVEDTAITGTEKVQVGGDGAEAAEIEFEEIDDNPTPPTGG
clg62	37399	37797	399	-	14.13	132	Tail Terminator Protein		hypothetical protein KbCgl_17720 [Corynebacterium glutamicum]	Tail Terminator Protein	Phage Structure	MSWWLQQDAPTMLRTKIQQGIGDDGSKVKAELPDGWTPRDGPVITVVSDGGQRAAVGTDRELVRVTVRAGALVPARKIMTEIDSYLTTPGIHLLGFSISKTQGTPIIAGPDSLVGGYFASRVFSVGTTRKKV
clg63	37794	38093	300	-	10.51	99	Hypothetical Protein		hypothetical protein [Corynebacterium glutamicum]	Hypothetical Protein	Unknown function	MAKVGKPKIMLDSNRLMKWVRANHTKTVHDAAEAVAATMRSKLPDDVQVVVNDHVSKAGRPVSVPTIIHPSGLARQAKGGICTRSAAENGLTVTRAASL
clg64	38094	38429	336	-	12.25	111	Head-to-tail connector		hypothetical protein YH66_11820 [[Brevibacterium] flavum]	Head-to-tail connector	Phage Structure	MSETILVLGEESYDDDTGELIPPQVIREVAGCVVDTAGQTKIDGVDVSDGNTDRLRILAPAGAVFREGEAVEVRGVVYRVKHIPFDYSVGRRPVLARHRPRTMVIVERKES
clg65	38426	38863	438	-	16.34	145	Cell-wall associated Hydrolase	annot1=(hmm search) jackhmmer cell wall-associated hydrolase [Phage phiJL001]; annot2=(hmm search) jackhmmer hypothetical protein [Pseudomonas phage PS-1]	hypothetical protein [Corynebacterium glutamicum]	Hypothetical Protein	Amino acid transport and metabolism	MSMVDVQDVLVRLPESILPLSDHDAVRIQSFINDAEEIIADEFLRSGRDLDAETAMVPWLHRAVIRTVREMAAASLIIGPHVGLQSASSTTGPQSDSASYRDVPMVSFSGPKLTNELREDLGLPVTVQARWRFPKPRTWPERRWR
clg66	38873	39256	384	-	13.67	127	Hypothetical Protein		hypothetical protein [Corynebacterium glutamicum]	Hypothetical Protein	Unknown function	MKLVLTVGAWYQLDSGRFMKRVKGDLVEVSDQTGAWLLRVGSAKHPGGEAEAEESQEQETLSAGGVAPEPDSGDEPPEPAESPDGHTEVVDRPANAANRDAWDAYARKVGVDPTQYKSKEELRAALP
clg67	39256	40284	1029	-	37.83	342	Major Capsid Protein		MULTISPECIES: hypothetical protein [Corynebacterium]	Major Capsid Protein	Phage Structure	LLRTSQHNPTLFRTLSHCGLRVFFMPKDNPERGKIMAQTNSAFSADKITVEDMVSDPTWISSFVGEWLDGTDIADALFREGGPNEGVVAFREAAAPFLNDEPENLAEFAEIPVSEMNTGKLRSIIGQRVALGIQISRDMVKRNQLHFVTNQLIALRNTMVKSGIDSSIAAFRSANVPTMNVTLDWENADAVPLKDLRVGKRMVANFRAPNAPDKKMGYKADTFLVSESNLELALWHESVQKLYRGNIASENPLYKDDDPSSVSGLRILSHPLLEDDEAYILQRGVAGFRSDEDPLTITDLYAPNGENGYGGSTQSWRADAFRKRIIALDNPGAVVRLVGVTQ
clg68	40262	40666	405	-	13.76	134	Hypothetical Protein		MULTISPECIES: hypothetical protein [Corynebacterium]	Hypothetical Protein	Unknown function	MATFNSVNLTREAGEVIEPYRLVSTAAGKITHADGTELPFGAVTEGATPEADRPDGYLAHGVAHVVRVHAEQSVVKLQTKATGLVEGDLVYAAADGLVAKTGTVAVGLVDKPESGGIVRVNLFHPIALAANVSA
clg69	40679	41866	1188	-	42.1	395	Capsid Maturation Peptidase		ATP-dependent Clp protease proteolytic subunit [Corynebacterium glutamicum]	Capsid Maturation Protease	Phage Structure	MKKPTLAVSATGSTGEVLIYDTIGGFWSETDAKSFAENIAGLDVDELTVRVNSPGGDAFDGVAIMNALKRHPARVTAYVDGLAASAASVIVMGADDVVMCEGSQIMIHDAMVWAGGNAGELEKAATMVDKLSDDMAGIYSRKAGTPKDEWRESMRAETWFSAAEAVSVGLADRIDEEETADIDVTALARNPVFAQFKYSGREHAPLPAMLAVDRKDPRMELRKLVAQKLGLPANNLDDDMVLAALDEVLQEQEPSEVDGPVDAVAAAEEELQQAHDDKDAIDDSDQVIVSKDVWEDVLERAARGDAADAENAEREADELVAAAIKEGRILAAKKDQWVALALDDFGATKAKLEKFASGTIPVSEKGRGGSDASRSAVANNHKKMTKSFLAATGLK
clg70	41841	43121	1281	-	47.44	426	Portal Protein	annot1=(hmm search) jackhmmer hypothetical protein K5_052 [Pseudomonas phage K5]; annot2=(hmm search) jackhmmer hypothetical protein PJG4_060 [Pseudomonas phage JG004]; annot3=(hmm search) jackhmmer structural protein [Pseudomonas phage PaP1]; annot4=(hmm search) jackhmmer hypothetical protein C11_050 [Pseudomonas phage C11]; annot5=(hmm search) jackhmmer hypothetical protein K8_053 [Pseudomonas …	hypothetical protein [Corynebacterium glutamicum]	Portal Protein	Phage Structure	VRMVKSNETGYARPQRRSVLREDNPALMHPRSVRTFSKMAREDAQARSVLKAVCLPIERTTWRVTPNGADPDVVRMVSEDLNLLTIGESGDNPVAVSTGRVSWQEHLPWALKMLTYGHAFFEKVYTDGSDGPQRLRKLAPRLQDTIRSINVAHDGGLESITQKSVTDKNGRFYPEVELEVGRLLAYVNEPEDMSWVGTSLLRPAYKHWVKKDDLLELEAIVLERNGMGVPVYESYSEHDQQDIDDGQELVEGLRAGAAAGASIKKGSRLTIQGVSGQLVSPREAITYHDSQIARSALAHALNLEGKGGSYALAEVQMDLFIQYLQAIAERIATIANKYLVEDMVEKYTGERVGPFPLITFDPVGSKKELTAEALAALVRDGVILPDKDLEEEIRRRYNL…
clg71	43125	44672	1548	-	57.55	515	Large Terminase Subunit		hypothetical protein [Corynebacterium glutamicum]	Large Terminase Subunit	Phage Structure	MTTMMTTIREDYPTSDEFPTLSGKQAPMLLREAAGDHEHGRKNIELSKRAGVKPMPWQENEINAINATNPDGSWTHSDAILVVPRQNGKSLIVALIVLYRIFVLGQNVLFTAQQWETAKELWEETWKIVKSRRFLLKHVTSHTCSQGRGTIFLANGGRVIFTTRSQDAGRGLTKVDLLVYDEAYNLTDAEMAALAFLVQAAEDPQVFFMSSAVHRDFPQHQNGKVLSSMRQQVLDDWDETEPVYFAEYAADVSHDPECEDTWREANPSYGVISNAKKMRKIMRRMNTEIGRINFGVEALGWALWFEDHLGIDFEPVISDDDLAEVMTDIPPTLSHTVLGIDASPDRETCSIALGGKADNKIYGMVGYHSALNVKKVVDAIIEVINAADPMAILIDPKSP…
clg72	44626	44997	372	-	14.17	123	Small Terminase Subunit		hypothetical protein SD36_11915 [Corynebacterium glutamicum]	Small Terminase Subunit	Phage Structure	VTDPDGLKALFELETFESGGRELWDGMQDARDPTDVVALVVEVCRVKDRLDRLHRLASRDDNEWGRISPHRDSDTEFVLEIGNVLREQRQTEVVFKQLVAEVNRRREAYDYDDDDDSGGLSDL
